# Whole Genome Sequencing Reveals *Enterobacter hormaechei* as a Key Bloodstream Pathogen in Six Tertiary Care Hospitals in Southwestern Nigeria

**DOI:** 10.1101/2024.12.02.626058

**Authors:** Faith I. Oni, Ayorinde O. Afolayan, Anderson O. Oaikhena, Erkison Ewomazino Odih, Odion O. Ikhimiukor, Veronica O. Ogunleye, Aaron O. Aboderin, Olatunde F. Olabisi, Adewale A. Amupitan, Abayomi Fadeyi, Rasaki A. Raheem, Bashirat A. Olanipekun, Charles J. Elikwu, Oluwadamilola A. Sadare, Phillip O. Oshun, Oyinlola O. Oduyebo, Folashade Ojo, Abolaji T. Adeyemo, Ifeanyi E Mba, Abiodun Egwuenu, Tochi Okwor, Anthony Underwood, Silvia Argimón, Chikwe Ihekweazu, David M. Aanensen, Iruka N. Okeke

## Abstract

*Enterobacter* spp. are an important cause of healthcare-associated bloodstream infections uncommonly reported in Africa. This study used whole genome sequencing (WGS) to characterise *Enterobacter* spp. from hospitals in Nigeria’s antimicrobial resistance (AMR) surveillance system. Blood-culture isolates of *Enterobacter* from six such tertiary-care hospitals recovered between 2014 and 2020 were re-identified and antimicrobial susceptibility-tested using VITEK2. Illumina technology provided whole genome sequences for genome nomenclature, antimicrobial resistance gene prediction, Single Nucleotide Polymorphism (SNP) phylogeny, and multi-locus sequence typing via publicly available bioinformatics pipelines. Initial biochemical delineation often misclassified *Enterobacter*, necessitating whole-genome sequencing for accurate classification. Among 98 *Enterobacter* received, *Enterobacter hormaechei* subspecies *xiangfangensis* predominated (43), followed by other *E. hormachei* subspecies (18), *E. cloacae* (26), *E. roggenkampii* (4), *E. bugandensis* (3), *E. kobei* (2), *E. asburiae* (1) and *E. cancerogenous* (1). Cephalosporins, aminoglycoside, chloramphenicol, macrolide, and carbapenem resistance in *E. hormaechei* was attributed to known resistance genes. They belonged to clusters III, IV, and VIII based on *hsp60* typing and clades A, B, C, and D according to Sutton and Co’s nomenclature. These isolates and other *Enterobacter* species recently reported from Nigeria reveal extensive *E. hormaechei* diversity, as well as clusters representing potential outbreaks*. Enterobacter hormaechei*, often misidentified and rarely reported from Nigeria, is this study’s most common blood culture isolated *Enterobacter* spp. Uncovering underappreciated species as important bloodstream pathogens and retrospective detection of likely outbreaks emphasise the value of genomic surveillance in resource-limited settings.

**DATA SUMMARY:** All sequence reads were submitted to the European Nucleotide Archive (ENA) under the project ID PRJEB29739 (https://www.ebi.ac.uk/ena/browser/view/PRJEB29739). Accessions can be found in Table S1.

**IMPACT STATEMENT:** Accurate identification of *Enterobacter* is essential in healthcare settings as misidentification can lead to selecting antimicrobials to the genus is intrinsically resistant resistant before susceptibility testing results are available. Also, misidentification can compromise microbiology support for infection prevention and control. We show that *E. hormaechei*, which is never reported from clinical laboratories in Nigeria, is frequently misidentified using conventional methods like tube- or strip biochemical testing and VITEK systems. Whole genome sequence data demonstrates that *E. hormaechei* and *E. cloacae* are the most common *Enterobacter* isolated from bloodstream infections in Nigeria. Enhanced identification methods for surveillance play pivotal roles in improving patient care, optimising antibiotic stewardship, and combating the evolving challenges posed by this pathogen. Overall, this study reveals the effectiveness of WGS in correctly identifying this important pathogen.
