## Supplementary material for "Whole Genome Sequencing Reveals *Enterobacter hormaechei* as a Key Bloodstream Pathogen in Six Tertiary Care Hospitals in Southwestern Nigeria": Suppl Table 1 Enterobacter accession numbers

id		study_accession	sample_accession	experiment_accession	run_accession	scientific_name	sample_title	study_alias	fastq_ftp
G18501062	G18501062	PRJEB29739	SAMEA6155913	ERX4653194	ERR4783429	Enterobacter hormaechei	G18501062	NIHR_Global_Health_Research_Unit_on_Genomic_Surveillance_of_Antimicrobial_Resistance-sc-5604	ftp.sra.ebi.ac.uk/vol1/fastq/ERR478/009/ERR4783429/ERR4783429_1.fastq.gz;ftp.sra.ebi.ac.uk/vol1/fastq/ERR478/009/ERR4783429/ERR4783429_2.fastq.gz
G18501064	G18501064	PRJEB29739	SAMEA6158244	ERX4653192	ERR4783427	Enterobacter hormaechei	G18501064	NIHR_Global_Health_Research_Unit_on_Genomic_Surveillance_of_Antimicrobial_Resistance-sc-5604	ftp.sra.ebi.ac.uk/vol1/fastq/ERR478/007/ERR4783427/ERR4783427_1.fastq.gz;ftp.sra.ebi.ac.uk/vol1/fastq/ERR478/007/ERR4783427/ERR4783427_2.fastq.gz
G18503206	G18503206	PRJEB29739	SAMEA6227777	ERX4652909	ERR4783144	Enterobacter hormaechei	G18503206	NIHR_Global_Health_Research_Unit_on_Genomic_Surveillance_of_Antimicrobial_Resistance-sc-5604	ftp.sra.ebi.ac.uk/vol1/fastq/ERR478/004/ERR4783144/ERR4783144_1.fastq.gz;ftp.sra.ebi.ac.uk/vol1/fastq/ERR478/004/ERR4783144/ERR4783144_2.fastq.gz
G18503208	G18503208	PRJEB29739	SAMEA6635862	ERX4653126	ERR4783361	Enterobacter hormaechei	G18503208	NIHR_Global_Health_Research_Unit_on_Genomic_Surveillance_of_Antimicrobial_Resistance-sc-5604	ftp.sra.ebi.ac.uk/vol1/fastq/ERR478/001/ERR4783361/ERR4783361_1.fastq.gz;ftp.sra.ebi.ac.uk/vol1/fastq/ERR478/001/ERR4783361/ERR4783361_2.fastq.gz
G18503209	G18503209	PRJEB29739	SAMEA6228488	ERX4652923	ERR4783158	Enterobacter hormaechei	G18503209	NIHR_Global_Health_Research_Unit_on_Genomic_Surveillance_of_Antimicrobial_Resistance-sc-5604	ftp.sra.ebi.ac.uk/vol1/fastq/ERR478/008/ERR4783158/ERR4783158_1.fastq.gz;ftp.sra.ebi.ac.uk/vol1/fastq/ERR478/008/ERR4783158/ERR4783158_2.fastq.gz
G18503210	G18503210	PRJEB29739	SAMEA6635867	ERX4653132	ERR4783367	Enterobacter hormaechei	G18503210	NIHR_Global_Health_Research_Unit_on_Genomic_Surveillance_of_Antimicrobial_Resistance-sc-5604	ftp.sra.ebi.ac.uk/vol1/fastq/ERR478/007/ERR4783367/ERR4783367_1.fastq.gz;ftp.sra.ebi.ac.uk/vol1/fastq/ERR478/007/ERR4783367/ERR4783367_2.fastq.gz
G18503212	G18503213	PRJEB29739	SAMEA6635870	ERX4653138	ERR4783373	Enterobacter hormaechei	G18503212	NIHR_Global_Health_Research_Unit_on_Genomic_Surveillance_of_Antimicrobial_Resistance-sc-5604	ftp.sra.ebi.ac.uk/vol1/fastq/ERR478/003/ERR4783373/ERR4783373_1.fastq.gz;ftp.sra.ebi.ac.uk/vol1/fastq/ERR478/003/ERR4783373/ERR4783373_2.fastq.gz
G18503213	G18503214	PRJEB29739	SAMEA6635872	ERX4653140	ERR4783375	Enterobacter hormaechei	G18503213	NIHR_Global_Health_Research_Unit_on_Genomic_Surveillance_of_Antimicrobial_Resistance-sc-5604	ftp.sra.ebi.ac.uk/vol1/fastq/ERR478/005/ERR4783375/ERR4783375_1.fastq.gz;ftp.sra.ebi.ac.uk/vol1/fastq/ERR478/005/ERR4783375/ERR4783375_2.fastq.gz
G18503215	G18503215	PRJEB29739	SAMEA6635874	ERX4653148	ERR4783383	Enterobacter hormaechei	G18503215	NIHR_Global_Health_Research_Unit_on_Genomic_Surveillance_of_Antimicrobial_Resistance-sc-5604	ftp.sra.ebi.ac.uk/vol1/fastq/ERR478/003/ERR4783383/ERR4783383_1.fastq.gz;ftp.sra.ebi.ac.uk/vol1/fastq/ERR478/003/ERR4783383/ERR4783383_2.fastq.gz
G18503407	G18503407	PRJEB29739	SAMEA6422740	ERX4653280	ERR4783515	Enterobacter hormaechei	G18503407	NIHR_Global_Health_Research_Unit_on_Genomic_Surveillance_of_Antimicrobial_Resistance-sc-5604	ftp.sra.ebi.ac.uk/vol1/fastq/ERR478/005/ERR4783515/ERR4783515_1.fastq.gz;ftp.sra.ebi.ac.uk/vol1/fastq/ERR478/005/ERR4783515/ERR4783515_2.fastq.gz
G18503413	G18503413	PRJEB29739	SAMEA6422754	ERX4653334	ERR4783569	Enterobacter hormaechei	G18503413	NIHR_Global_Health_Research_Unit_on_Genomic_Surveillance_of_Antimicrobial_Resistance-sc-5604	ftp.sra.ebi.ac.uk/vol1/fastq/ERR478/009/ERR4783569/ERR4783569_1.fastq.gz;ftp.sra.ebi.ac.uk/vol1/fastq/ERR478/009/ERR4783569/ERR4783569_2.fastq.gz
G18503414	G18503414	PRJEB29739	SAMEA6422750	ERX4653335	ERR4783570	Enterobacter cloacae	G18503414	NIHR_Global_Health_Research_Unit_on_Genomic_Surveillance_of_Antimicrobial_Resistance-sc-5604	ftp.sra.ebi.ac.uk/vol1/fastq/ERR478/000/ERR4783570/ERR4783570_1.fastq.gz;ftp.sra.ebi.ac.uk/vol1/fastq/ERR478/000/ERR4783570/ERR4783570_2.fastq.gz
G18503415	G18503415	PRJEB29739	SAMEA6422748	ERX4653336	ERR4783571	Enterobacter hormaechei	G18503415	NIHR_Global_Health_Research_Unit_on_Genomic_Surveillance_of_Antimicrobial_Resistance-sc-5604	ftp.sra.ebi.ac.uk/vol1/fastq/ERR478/001/ERR4783571/ERR4783571_1.fastq.gz;ftp.sra.ebi.ac.uk/vol1/fastq/ERR478/001/ERR4783571/ERR4783571_2.fastq.gz
G18503418	G18503418	PRJEB29739	SAMEA6422773	ERX4653337	ERR4783572	Enterobacter hormaechei	G18503418	NIHR_Global_Health_Research_Unit_on_Genomic_Surveillance_of_Antimicrobial_Resistance-sc-5604	ftp.sra.ebi.ac.uk/vol1/fastq/ERR478/002/ERR4783572/ERR4783572_1.fastq.gz;ftp.sra.ebi.ac.uk/vol1/fastq/ERR478/002/ERR4783572/ERR4783572_2.fastq.gz
G18503419	G18503419	PRJEB29739	SAMEA6422775	ERX4653338	ERR4783573	Enterobacter hormaechei	G18503419	NIHR_Global_Health_Research_Unit_on_Genomic_Surveillance_of_Antimicrobial_Resistance-sc-5604	ftp.sra.ebi.ac.uk/vol1/fastq/ERR478/003/ERR4783573/ERR4783573_1.fastq.gz;ftp.sra.ebi.ac.uk/vol1/fastq/ERR478/003/ERR4783573/ERR4783573_2.fastq.gz
G18503420	G18503420	PRJEB29739	SAMEA6422776	ERX4653339	ERR4783574	Enterobacter hormaechei	G18503420	NIHR_Global_Health_Research_Unit_on_Genomic_Surveillance_of_Antimicrobial_Resistance-sc-5604	ftp.sra.ebi.ac.uk/vol1/fastq/ERR478/004/ERR4783574/ERR4783574_1.fastq.gz;ftp.sra.ebi.ac.uk/vol1/fastq/ERR478/004/ERR4783574/ERR4783574_2.fastq.gz
G18581057	G18581057	PRJEB29739	SAMEA6156103	ERX4653170	ERR4783405	Enterobacter hormaechei	G18581057	NIHR_Global_Health_Research_Unit_on_Genomic_Surveillance_of_Antimicrobial_Resistance-sc-5604	ftp.sra.ebi.ac.uk/vol1/fastq/ERR478/005/ERR4783405/ERR4783405_1.fastq.gz;ftp.sra.ebi.ac.uk/vol1/fastq/ERR478/005/ERR4783405/ERR4783405_2.fastq.gz
G18581058	G18581058	PRJEB29739	SAMEA6156104	ERX4653172	ERR4783407	Enterobacter hormaechei	G18581058	NIHR_Global_Health_Research_Unit_on_Genomic_Surveillance_of_Antimicrobial_Resistance-sc-5604	ftp.sra.ebi.ac.uk/vol1/fastq/ERR478/007/ERR4783407/ERR4783407_1.fastq.gz;ftp.sra.ebi.ac.uk/vol1/fastq/ERR478/007/ERR4783407/ERR4783407_2.fastq.gz
G18583069	G18583069	PRJEB29739	SAMEA6155710	ERX4652855	ERR4783090	Enterobacter hormaechei	G18583069	NIHR_Global_Health_Research_Unit_on_Genomic_Surveillance_of_Antimicrobial_Resistance-sc-5604	ftp.sra.ebi.ac.uk/vol1/fastq/ERR478/000/ERR4783090/ERR4783090_1.fastq.gz;ftp.sra.ebi.ac.uk/vol1/fastq/ERR478/000/ERR4783090/ERR4783090_2.fastq.gz
G18584216	G18584216	PRJEB29739	SAMEA6227776	ERX4652907	ERR4783142	Enterobacter hormaechei	G18584216	NIHR_Global_Health_Research_Unit_on_Genomic_Surveillance_of_Antimicrobial_Resistance-sc-5604	ftp.sra.ebi.ac.uk/vol1/fastq/ERR478/002/ERR4783142/ERR4783142_1.fastq.gz;ftp.sra.ebi.ac.uk/vol1/fastq/ERR478/002/ERR4783142/ERR4783142_2.fastq.gz
G18584217	G18584217	PRJEB29739	SAMEA6635863	ERX4653120	ERR4783355	Enterobacter hormaechei	G18584217	NIHR_Global_Health_Research_Unit_on_Genomic_Surveillance_of_Antimicrobial_Resistance-sc-5604	ftp.sra.ebi.ac.uk/vol1/fastq/ERR478/005/ERR4783355/ERR4783355_1.fastq.gz;ftp.sra.ebi.ac.uk/vol1/fastq/ERR478/005/ERR4783355/ERR4783355_2.fastq.gz
G18584219	G18584219	PRJEB29739	SAMEA6635871	ERX4653142	ERR4783377	Enterobacter hormaechei	G18584219	NIHR_Global_Health_Research_Unit_on_Genomic_Surveillance_of_Antimicrobial_Resistance-sc-5604	ftp.sra.ebi.ac.uk/vol1/fastq/ERR478/007/ERR4783377/ERR4783377_1.fastq.gz;ftp.sra.ebi.ac.uk/vol1/fastq/ERR478/007/ERR4783377/ERR4783377_2.fastq.gz
G18593207	G18593207	PRJEB29739	SAMEA6227778	ERX4652915	ERR4783150	Enterobacter hormaechei	G18593207	NIHR_Global_Health_Research_Unit_on_Genomic_Surveillance_of_Antimicrobial_Resistance-sc-5604	ftp.sra.ebi.ac.uk/vol1/fastq/ERR478/000/ERR4783150/ERR4783150_1.fastq.gz;ftp.sra.ebi.ac.uk/vol1/fastq/ERR478/000/ERR4783150/ERR4783150_2.fastq.gz
G18600051	G18600051	PRJEB29739	SAMEA6422747	ERX4653332	ERR4783567	Enterobacter bugandensis	G18600051	NIHR_Global_Health_Research_Unit_on_Genomic_Surveillance_of_Antimicrobial_Resistance-sc-5604	ftp.sra.ebi.ac.uk/vol1/fastq/ERR478/007/ERR4783567/ERR4783567_1.fastq.gz;ftp.sra.ebi.ac.uk/vol1/fastq/ERR478/007/ERR4783567/ERR4783567_2.fastq.gz
G18600052	G18600052	PRJEB29739	SAMEA6422751	ERX4653333	ERR4783568	Enterobacter bugandensis	G18600052	NIHR_Global_Health_Research_Unit_on_Genomic_Surveillance_of_Antimicrobial_Resistance-sc-5604	ftp.sra.ebi.ac.uk/vol1/fastq/ERR478/008/ERR4783568/ERR4783568_1.fastq.gz;ftp.sra.ebi.ac.uk/vol1/fastq/ERR478/008/ERR4783568/ERR4783568_2.fastq.gz
G18653032	G18653032	PRJEB29739	SAMEA6635865	ERX4653130	ERR4783365	Enterobacter cloacae	G18653032	NIHR_Global_Health_Research_Unit_on_Genomic_Surveillance_of_Antimicrobial_Resistance-sc-5604	ftp.sra.ebi.ac.uk/vol1/fastq/ERR478/005/ERR4783365/ERR4783365_1.fastq.gz;ftp.sra.ebi.ac.uk/vol1/fastq/ERR478/005/ERR4783365/ERR4783365_2.fastq.gz
G18653131	G18653131	PRJEB29739	SAMEA6228489	ERX4652924	ERR4783159	Enterobacter cloacae	G18653131	NIHR_Global_Health_Research_Unit_on_Genomic_Surveillance_of_Antimicrobial_Resistance-sc-5604	ftp.sra.ebi.ac.uk/vol1/fastq/ERR478/009/ERR4783159/ERR4783159_1.fastq.gz;ftp.sra.ebi.ac.uk/vol1/fastq/ERR478/009/ERR4783159/ERR4783159_2.fastq.gz
G18653132	G18653132	PRJEB29739	SAMEA6635869	ERX4653136	ERR4783371	Enterobacter roggenkampii	G18653132	NIHR_Global_Health_Research_Unit_on_Genomic_Surveillance_of_Antimicrobial_Resistance-sc-5604	ftp.sra.ebi.ac.uk/vol1/fastq/ERR478/001/ERR4783371/ERR4783371_1.fastq.gz;ftp.sra.ebi.ac.uk/vol1/fastq/ERR478/001/ERR4783371/ERR4783371_2.fastq.gz
G18653134	G18653134	PRJEB29739	SAMEA6635875	ERX4653144	ERR4783379	Enterobacter roggenkampii	G18653134	NIHR_Global_Health_Research_Unit_on_Genomic_Surveillance_of_Antimicrobial_Resistance-sc-5604	ftp.sra.ebi.ac.uk/vol1/fastq/ERR478/009/ERR4783379/ERR4783379_1.fastq.gz;ftp.sra.ebi.ac.uk/vol1/fastq/ERR478/009/ERR4783379/ERR4783379_2.fastq.gz
G20500018	G20500018	PRJEB29739	SAMEA7536888	ERX6560345	ERR6938127	Enterobacter cloacae	G20500018	NIHR_Global_Health_Research_Unit_on_Genomic_Surveillance_of_Antimicrobial_Resistance-sc-5604	ftp.sra.ebi.ac.uk/vol1/fastq/ERR693/007/ERR6938127/ERR6938127_1.fastq.gz;ftp.sra.ebi.ac.uk/vol1/fastq/ERR693/007/ERR6938127/ERR6938127_2.fastq.gz
G20500019	G20500019	PRJEB29739	SAMEA7536891	ERX6560348	ERR6938130	Enterobacter cloacae	G20500019	NIHR_Global_Health_Research_Unit_on_Genomic_Surveillance_of_Antimicrobial_Resistance-sc-5604	ftp.sra.ebi.ac.uk/vol1/fastq/ERR693/000/ERR6938130/ERR6938130_1.fastq.gz;ftp.sra.ebi.ac.uk/vol1/fastq/ERR693/000/ERR6938130/ERR6938130_2.fastq.gz
G20500020	G20500020	PRJEB29739	SAMEA7536890	ERX6560351	ERR6938133	Enterobacter cloacae	G20500020	NIHR_Global_Health_Research_Unit_on_Genomic_Surveillance_of_Antimicrobial_Resistance-sc-5604	ftp.sra.ebi.ac.uk/vol1/fastq/ERR693/003/ERR6938133/ERR6938133_1.fastq.gz;ftp.sra.ebi.ac.uk/vol1/fastq/ERR693/003/ERR6938133/ERR6938133_2.fastq.gz
G20500024	G20500024	PRJEB29739	SAMEA7536893	ERX6560360	ERR6938142	Enterobacter hormaechei	G20500024	NIHR_Global_Health_Research_Unit_on_Genomic_Surveillance_of_Antimicrobial_Resistance-sc-5604	ftp.sra.ebi.ac.uk/vol1/fastq/ERR693/002/ERR6938142/ERR6938142_1.fastq.gz;ftp.sra.ebi.ac.uk/vol1/fastq/ERR693/002/ERR6938142/ERR6938142_2.fastq.gz
G20500025	G20500025	PRJEB29739	SAMEA7536886	ERX6560327	ERR6938109	Enterobacter hormaechei	G20500025	NIHR_Global_Health_Research_Unit_on_Genomic_Surveillance_of_Antimicrobial_Resistance-sc-5604	ftp.sra.ebi.ac.uk/vol1/fastq/ERR693/009/ERR6938109/ERR6938109_1.fastq.gz;ftp.sra.ebi.ac.uk/vol1/fastq/ERR693/009/ERR6938109/ERR6938109_2.fastq.gz
G20500026	G20500026	PRJEB29739	SAMEA7536894	ERX6560361	ERR6938143	Enterobacter hormaechei	G20500026	NIHR_Global_Health_Research_Unit_on_Genomic_Surveillance_of_Antimicrobial_Resistance-sc-5604	ftp.sra.ebi.ac.uk/vol1/fastq/ERR693/003/ERR6938143/ERR6938143_1.fastq.gz;ftp.sra.ebi.ac.uk/vol1/fastq/ERR693/003/ERR6938143/ERR6938143_2.fastq.gz
G20500029	G20500029	PRJEB29739	SAMEA7536897	ERX6560370	ERR6938152	Enterobacter cloacae	G20500029	NIHR_Global_Health_Research_Unit_on_Genomic_Surveillance_of_Antimicrobial_Resistance-sc-5604	ftp.sra.ebi.ac.uk/vol1/fastq/ERR693/002/ERR6938152/ERR6938152_1.fastq.gz;ftp.sra.ebi.ac.uk/vol1/fastq/ERR693/002/ERR6938152/ERR6938152_2.fastq.gz
G20500030	G20500030	PRJEB29739	SAMEA7536898	ERX6560373	ERR6938155	Enterobacter cancerogenus	G20500030	NIHR_Global_Health_Research_Unit_on_Genomic_Surveillance_of_Antimicrobial_Resistance-sc-5604	ftp.sra.ebi.ac.uk/vol1/fastq/ERR693/005/ERR6938155/ERR6938155_1.fastq.gz;ftp.sra.ebi.ac.uk/vol1/fastq/ERR693/005/ERR6938155/ERR6938155_2.fastq.gz
G20500031	G20500031	PRJEB29739	SAMEA7536899	ERX6560376	ERR6938158	Enterobacter cloacae	G20500031	NIHR_Global_Health_Research_Unit_on_Genomic_Surveillance_of_Antimicrobial_Resistance-sc-5604	ftp.sra.ebi.ac.uk/vol1/fastq/ERR693/008/ERR6938158/ERR6938158_1.fastq.gz;ftp.sra.ebi.ac.uk/vol1/fastq/ERR693/008/ERR6938158/ERR6938158_2.fastq.gz
G20500088	G20500088	PRJEB29739	SAMEA7486864	ERX6560414	ERR6938196	Enterobacter roggenkampii	G20500088	NIHR_Global_Health_Research_Unit_on_Genomic_Surveillance_of_Antimicrobial_Resistance-sc-5604	ftp.sra.ebi.ac.uk/vol1/fastq/ERR693/006/ERR6938196/ERR6938196_1.fastq.gz;ftp.sra.ebi.ac.uk/vol1/fastq/ERR693/006/ERR6938196/ERR6938196_2.fastq.gz
G20500197	G20500197	PRJEB29739	SAMEA7486972	ERX6560350	ERR6938132	Enterobacter hormaechei	G20500197	NIHR_Global_Health_Research_Unit_on_Genomic_Surveillance_of_Antimicrobial_Resistance-sc-5604	ftp.sra.ebi.ac.uk/vol1/fastq/ERR693/002/ERR6938132/ERR6938132_1.fastq.gz;ftp.sra.ebi.ac.uk/vol1/fastq/ERR693/002/ERR6938132/ERR6938132_2.fastq.gz
G20500210	G20500210	PRJEB29739	SAMEA7486989	ERX6560385	ERR6938167	Enterobacter hormaechei	G20500210	NIHR_Global_Health_Research_Unit_on_Genomic_Surveillance_of_Antimicrobial_Resistance-sc-5604	ftp.sra.ebi.ac.uk/vol1/fastq/ERR693/007/ERR6938167/ERR6938167_1.fastq.gz;ftp.sra.ebi.ac.uk/vol1/fastq/ERR693/007/ERR6938167/ERR6938167_2.fastq.gz
G20500538	G20500538	PRJEB29739	SAMEA8684223	ERX6560842	ERR6938624	Enterobacter roggenkampii	G20500538	NIHR_Global_Health_Research_Unit_on_Genomic_Surveillance_of_Antimicrobial_Resistance-sc-5604	ftp.sra.ebi.ac.uk/vol1/fastq/ERR693/004/ERR6938624/ERR6938624_1.fastq.gz;ftp.sra.ebi.ac.uk/vol1/fastq/ERR693/004/ERR6938624/ERR6938624_2.fastq.gz
G20500540	G20500540	PRJEB29739	SAMEA8683969	ERX6560532	ERR6938314	Enterobacter cloacae	G20500540	NIHR_Global_Health_Research_Unit_on_Genomic_Surveillance_of_Antimicrobial_Resistance-sc-5604	ftp.sra.ebi.ac.uk/vol1/fastq/ERR693/004/ERR6938314/ERR6938314_1.fastq.gz;ftp.sra.ebi.ac.uk/vol1/fastq/ERR693/004/ERR6938314/ERR6938314_2.fastq.gz
G20500541	G20500541	PRJEB29739	SAMEA8684216	ERX6560844	ERR6938626	Enterobacter cloacae	G20500541	NIHR_Global_Health_Research_Unit_on_Genomic_Surveillance_of_Antimicrobial_Resistance-sc-5604	ftp.sra.ebi.ac.uk/vol1/fastq/ERR693/006/ERR6938626/ERR6938626_1.fastq.gz;ftp.sra.ebi.ac.uk/vol1/fastq/ERR693/006/ERR6938626/ERR6938626_2.fastq.gz
G20500542	G20500542	PRJEB29739	SAMEA8683970	ERX6560533	ERR6938315	Enterobacter hormaechei	G20500542	NIHR_Global_Health_Research_Unit_on_Genomic_Surveillance_of_Antimicrobial_Resistance-sc-5604	ftp.sra.ebi.ac.uk/vol1/fastq/ERR693/005/ERR6938315/ERR6938315_1.fastq.gz;ftp.sra.ebi.ac.uk/vol1/fastq/ERR693/005/ERR6938315/ERR6938315_2.fastq.gz
G20500543	G20500543	PRJEB29739	SAMEA8683971	ERX6560534	ERR6938316	Enterobacter cloacae	GHRU-NG8754750	NIHR_Global_Health_Research_Unit_on_Genomic_Surveillance_of_Antimicrobial_Resistance-sc-5604	ftp.sra.ebi.ac.uk/vol1/fastq/ERR693/006/ERR6938316/ERR6938316_1.fastq.gz;ftp.sra.ebi.ac.uk/vol1/fastq/ERR693/006/ERR6938316/ERR6938316_2.fastq.gz
G20500544	G20500544	PRJEB29739	SAMEA8683972	ERX6560535	ERR6938317	Enterobacter hormaechei	G20500544	NIHR_Global_Health_Research_Unit_on_Genomic_Surveillance_of_Antimicrobial_Resistance-sc-5604	ftp.sra.ebi.ac.uk/vol1/fastq/ERR693/007/ERR6938317/ERR6938317_1.fastq.gz;ftp.sra.ebi.ac.uk/vol1/fastq/ERR693/007/ERR6938317/ERR6938317_2.fastq.gz
G20500545	G20500545	PRJEB29739	SAMEA8683973	ERX6560536	ERR6938318	Enterobacter hormaechei	G20500545	NIHR_Global_Health_Research_Unit_on_Genomic_Surveillance_of_Antimicrobial_Resistance-sc-5604	ftp.sra.ebi.ac.uk/vol1/fastq/ERR693/008/ERR6938318/ERR6938318_1.fastq.gz;ftp.sra.ebi.ac.uk/vol1/fastq/ERR693/008/ERR6938318/ERR6938318_2.fastq.gz
G20500546	G20500546	PRJEB29739	SAMEA8683974	ERX6560537	ERR6938319	Enterobacter hormaechei	G20500546	NIHR_Global_Health_Research_Unit_on_Genomic_Surveillance_of_Antimicrobial_Resistance-sc-5604	ftp.sra.ebi.ac.uk/vol1/fastq/ERR693/009/ERR6938319/ERR6938319_1.fastq.gz;ftp.sra.ebi.ac.uk/vol1/fastq/ERR693/009/ERR6938319/ERR6938319_2.fastq.gz
G20500548	G20500548	PRJEB29739	SAMEA8684217	ERX6560846	ERR6938628	Enterobacter cloacae	GHRU-NG8754755	NIHR_Global_Health_Research_Unit_on_Genomic_Surveillance_of_Antimicrobial_Resistance-sc-5604	ftp.sra.ebi.ac.uk/vol1/fastq/ERR693/008/ERR6938628/ERR6938628_1.fastq.gz;ftp.sra.ebi.ac.uk/vol1/fastq/ERR693/008/ERR6938628/ERR6938628_2.fastq.gz
G20500549	G20500549	PRJEB29739	SAMEA8683975	ERX6560538	ERR6938320	Enterobacter cloacae	G20500549	NIHR_Global_Health_Research_Unit_on_Genomic_Surveillance_of_Antimicrobial_Resistance-sc-5604	ftp.sra.ebi.ac.uk/vol1/fastq/ERR693/000/ERR6938320/ERR6938320_1.fastq.gz;ftp.sra.ebi.ac.uk/vol1/fastq/ERR693/000/ERR6938320/ERR6938320_2.fastq.gz
G20500550	G20500550	PRJEB29739	SAMEA8683976	ERX6560539	ERR6938321	Enterobacter cloacae	G20500550	NIHR_Global_Health_Research_Unit_on_Genomic_Surveillance_of_Antimicrobial_Resistance-sc-5604	ftp.sra.ebi.ac.uk/vol1/fastq/ERR693/001/ERR6938321/ERR6938321_1.fastq.gz;ftp.sra.ebi.ac.uk/vol1/fastq/ERR693/001/ERR6938321/ERR6938321_2.fastq.gz
G20500551	G20500551	PRJEB29739	SAMEA8684218	ERX6560847	ERR6938629	Enterobacter cloacae	G20500551	NIHR_Global_Health_Research_Unit_on_Genomic_Surveillance_of_Antimicrobial_Resistance-sc-5604	ftp.sra.ebi.ac.uk/vol1/fastq/ERR693/009/ERR6938629/ERR6938629_1.fastq.gz;ftp.sra.ebi.ac.uk/vol1/fastq/ERR693/009/ERR6938629/ERR6938629_2.fastq.gz
G20500552	G20500552	PRJEB29739	SAMEA8684219	ERX6560848	ERR6938630	Enterobacter cloacae	G20500552	NIHR_Global_Health_Research_Unit_on_Genomic_Surveillance_of_Antimicrobial_Resistance-sc-5604	ftp.sra.ebi.ac.uk/vol1/fastq/ERR693/000/ERR6938630/ERR6938630_1.fastq.gz;ftp.sra.ebi.ac.uk/vol1/fastq/ERR693/000/ERR6938630/ERR6938630_2.fastq.gz
G20500553	G20500553	PRJEB29739	SAMEA8684220	ERX6560865	ERR6938647	Enterobacter cloacae	G20500553	NIHR_Global_Health_Research_Unit_on_Genomic_Surveillance_of_Antimicrobial_Resistance-sc-5604	ftp.sra.ebi.ac.uk/vol1/fastq/ERR693/007/ERR6938647/ERR6938647_1.fastq.gz;ftp.sra.ebi.ac.uk/vol1/fastq/ERR693/007/ERR6938647/ERR6938647_2.fastq.gz
G20500554	G20500554	PRJEB29739	SAMEA8684221	ERX6560866	ERR6938648	Enterobacter cloacae	G20500554	NIHR_Global_Health_Research_Unit_on_Genomic_Surveillance_of_Antimicrobial_Resistance-sc-5604	ftp.sra.ebi.ac.uk/vol1/fastq/ERR693/008/ERR6938648/ERR6938648_1.fastq.gz;ftp.sra.ebi.ac.uk/vol1/fastq/ERR693/008/ERR6938648/ERR6938648_2.fastq.gz
G20500555	G20500555	PRJEB29739	SAMEA8684224	ERX6560867	ERR6938649	Enterobacter cloacae	G20500555	NIHR_Global_Health_Research_Unit_on_Genomic_Surveillance_of_Antimicrobial_Resistance-sc-5604	ftp.sra.ebi.ac.uk/vol1/fastq/ERR693/009/ERR6938649/ERR6938649_1.fastq.gz;ftp.sra.ebi.ac.uk/vol1/fastq/ERR693/009/ERR6938649/ERR6938649_2.fastq.gz
G20500682	G20500682	PRJEB29739	SAMEA8595629	ERX6560695	ERR6938477	Enterobacter hormaechei	G20500682	NIHR_Global_Health_Research_Unit_on_Genomic_Surveillance_of_Antimicrobial_Resistance-sc-5604	ftp.sra.ebi.ac.uk/vol1/fastq/ERR693/007/ERR6938477/ERR6938477_1.fastq.gz;ftp.sra.ebi.ac.uk/vol1/fastq/ERR693/007/ERR6938477/ERR6938477_2.fastq.gz
G20500757	G20500757	PRJEB29739	SAMEA10305850	ERX6562581	ERR6941438	Enterobacter cloacae	G20500757	NIHR_Global_Health_Research_Unit_on_Genomic_Surveillance_of_Antimicrobial_Resistance-sc-5604	ftp.sra.ebi.ac.uk/vol1/fastq/ERR694/008/ERR6941438/ERR6941438_1.fastq.gz;ftp.sra.ebi.ac.uk/vol1/fastq/ERR694/008/ERR6941438/ERR6941438_2.fastq.gz
G20500758	G20500758	PRJEB29739	SAMEA10305851	ERX6562582	ERR6941439	Enterobacter cloacae	GHRU-NG8755319	NIHR_Global_Health_Research_Unit_on_Genomic_Surveillance_of_Antimicrobial_Resistance-sc-5604	ftp.sra.ebi.ac.uk/vol1/fastq/ERR694/009/ERR6941439/ERR6941439_1.fastq.gz;ftp.sra.ebi.ac.uk/vol1/fastq/ERR694/009/ERR6941439/ERR6941439_2.fastq.gz
G20500759	G20500759	PRJEB29739	SAMEA10305858	ERX6562583	ERR6941440	Enterobacter cloacae	GHRU-NG8755320	NIHR_Global_Health_Research_Unit_on_Genomic_Surveillance_of_Antimicrobial_Resistance-sc-5604	ftp.sra.ebi.ac.uk/vol1/fastq/ERR694/000/ERR6941440/ERR6941440_1.fastq.gz;ftp.sra.ebi.ac.uk/vol1/fastq/ERR694/000/ERR6941440/ERR6941440_2.fastq.gz
G20500760	G20500760	PRJEB29739	SAMEA10305859	ERX6562584	ERR6941441	Enterobacter cloacae	GHRU-NG8755321	NIHR_Global_Health_Research_Unit_on_Genomic_Surveillance_of_Antimicrobial_Resistance-sc-5604	ftp.sra.ebi.ac.uk/vol1/fastq/ERR694/001/ERR6941441/ERR6941441_1.fastq.gz;ftp.sra.ebi.ac.uk/vol1/fastq/ERR694/001/ERR6941441/ERR6941441_2.fastq.gz
G20500761	G20500761	PRJEB29739	SAMEA10305860	ERX6562585	ERR6941442	Enterobacter cloacae	GHRU-NG8755322	NIHR_Global_Health_Research_Unit_on_Genomic_Surveillance_of_Antimicrobial_Resistance-sc-5604	ftp.sra.ebi.ac.uk/vol1/fastq/ERR694/002/ERR6941442/ERR6941442_1.fastq.gz;ftp.sra.ebi.ac.uk/vol1/fastq/ERR694/002/ERR6941442/ERR6941442_2.fastq.gz
G20500764	G20500764	PRJEB29739	SAMEA10306337	ERX6562588	ERR6941445	Enterobacter cloacae	GHRU-NG8755325	NIHR_Global_Health_Research_Unit_on_Genomic_Surveillance_of_Antimicrobial_Resistance-sc-5604	ftp.sra.ebi.ac.uk/vol1/fastq/ERR694/005/ERR6941445/ERR6941445_1.fastq.gz;ftp.sra.ebi.ac.uk/vol1/fastq/ERR694/005/ERR6941445/ERR6941445_2.fastq.gz
G20500765	G20500765	PRJEB29739	SAMEA10306385	ERX6562589	ERR6941446	Enterobacter cloacae	GHRU-NG8755326	NIHR_Global_Health_Research_Unit_on_Genomic_Surveillance_of_Antimicrobial_Resistance-sc-5604	ftp.sra.ebi.ac.uk/vol1/fastq/ERR694/006/ERR6941446/ERR6941446_1.fastq.gz;ftp.sra.ebi.ac.uk/vol1/fastq/ERR694/006/ERR6941446/ERR6941446_2.fastq.gz
G20500767	G20500767	PRJEB29739	SAMEA10306387	ERX6562591	ERR6941448	Enterobacter cloacae	GHRU-NG8755328	NIHR_Global_Health_Research_Unit_on_Genomic_Surveillance_of_Antimicrobial_Resistance-sc-5604	ftp.sra.ebi.ac.uk/vol1/fastq/ERR694/008/ERR6941448/ERR6941448_1.fastq.gz;ftp.sra.ebi.ac.uk/vol1/fastq/ERR694/008/ERR6941448/ERR6941448_2.fastq.gz
G20500769	G20500769	PRJEB29739	SAMEA10306392	ERX6562595	ERR6941452	Enterobacter cloacae	GHRU-NG8755330	NIHR_Global_Health_Research_Unit_on_Genomic_Surveillance_of_Antimicrobial_Resistance-sc-5604	ftp.sra.ebi.ac.uk/vol1/fastq/ERR694/002/ERR6941452/ERR6941452_1.fastq.gz;ftp.sra.ebi.ac.uk/vol1/fastq/ERR694/002/ERR6941452/ERR6941452_2.fastq.gz
G20500770	G20500770	PRJEB29739	SAMEA10306389	ERX6562593	ERR6941450	Enterobacter cloacae	GHRU-NG8755331	NIHR_Global_Health_Research_Unit_on_Genomic_Surveillance_of_Antimicrobial_Resistance-sc-5604	ftp.sra.ebi.ac.uk/vol1/fastq/ERR694/000/ERR6941450/ERR6941450_1.fastq.gz;ftp.sra.ebi.ac.uk/vol1/fastq/ERR694/000/ERR6941450/ERR6941450_2.fastq.gz
G20500772	G20500772	PRJEB29739	SAMEA10306390	ERX6562594	ERR6941451	Enterobacter cloacae	GHRU-NG8755333	NIHR_Global_Health_Research_Unit_on_Genomic_Surveillance_of_Antimicrobial_Resistance-sc-5604	ftp.sra.ebi.ac.uk/vol1/fastq/ERR694/001/ERR6941451/ERR6941451_1.fastq.gz;ftp.sra.ebi.ac.uk/vol1/fastq/ERR694/001/ERR6941451/ERR6941451_2.fastq.gz
G20501271	G20501271	PRJEB29739	SAMEA9844433	ERX6795807	ERR7226406	Enterobacter hormaechei	G20501271	NIHR_Global_Health_Research_Unit_on_Genomic_Surveillance_of_Antimicrobial_Resistance-sc-5604	ftp.sra.ebi.ac.uk/vol1/fastq/ERR722/006/ERR7226406/ERR7226406_1.fastq.gz;ftp.sra.ebi.ac.uk/vol1/fastq/ERR722/006/ERR7226406/ERR7226406_2.fastq.gz
G20501620	G20501620	PRJEB29739	SAMEA13299050	ERX9907330	ERR10376051	Enterobacter asburiae	G20501620	NIHR_Global_Health_Research_Unit_on_Genomic_Surveillance_of_Antimicrobial_Resistance-sc-5604	ftp.sra.ebi.ac.uk/vol1/fastq/ERR103/051/ERR10376051/ERR10376051_1.fastq.gz;ftp.sra.ebi.ac.uk/vol1/fastq/ERR103/051/ERR10376051/ERR10376051_2.fastq.gz
G20501623	G20501623	PRJEB29739	SAMEA13299049	ERX9907305	ERR10376026	Enterobacter hormaechei	G20501623	NIHR_Global_Health_Research_Unit_on_Genomic_Surveillance_of_Antimicrobial_Resistance-sc-5604	ftp.sra.ebi.ac.uk/vol1/fastq/ERR103/026/ERR10376026/ERR10376026_1.fastq.gz;ftp.sra.ebi.ac.uk/vol1/fastq/ERR103/026/ERR10376026/ERR10376026_2.fastq.gz
G20501624	G20501624	PRJEB29739	SAMEA13299051	ERX9907306	ERR10376027	Enterobacter hormaechei	G20501624	NIHR_Global_Health_Research_Unit_on_Genomic_Surveillance_of_Antimicrobial_Resistance-sc-5604	ftp.sra.ebi.ac.uk/vol1/fastq/ERR103/027/ERR10376027/ERR10376027_1.fastq.gz;ftp.sra.ebi.ac.uk/vol1/fastq/ERR103/027/ERR10376027/ERR10376027_2.fastq.gz
G20501625	G20501625	PRJEB29739	SAMEA13299052	ERX9907307	ERR10376028	Enterobacter hormaechei	G20501625	NIHR_Global_Health_Research_Unit_on_Genomic_Surveillance_of_Antimicrobial_Resistance-sc-5604	ftp.sra.ebi.ac.uk/vol1/fastq/ERR103/028/ERR10376028/ERR10376028_1.fastq.gz;ftp.sra.ebi.ac.uk/vol1/fastq/ERR103/028/ERR10376028/ERR10376028_2.fastq.gz
G20501626	G20501626	PRJEB29739	SAMEA13299054	ERX9907308	ERR10376029	Enterobacter hormaechei	G20501626	NIHR_Global_Health_Research_Unit_on_Genomic_Surveillance_of_Antimicrobial_Resistance-sc-5604	ftp.sra.ebi.ac.uk/vol1/fastq/ERR103/029/ERR10376029/ERR10376029_1.fastq.gz;ftp.sra.ebi.ac.uk/vol1/fastq/ERR103/029/ERR10376029/ERR10376029_2.fastq.gz
G20501627	G20501627	PRJEB29739	SAMEA13299053	ERX9907309	ERR10376030	Enterobacter hormaechei	G20501627	NIHR_Global_Health_Research_Unit_on_Genomic_Surveillance_of_Antimicrobial_Resistance-sc-5604	ftp.sra.ebi.ac.uk/vol1/fastq/ERR103/030/ERR10376030/ERR10376030_1.fastq.gz;ftp.sra.ebi.ac.uk/vol1/fastq/ERR103/030/ERR10376030/ERR10376030_2.fastq.gz
G20501629	G20501629	PRJEB29739	SAMEA13299056	ERX9907310	ERR10376031	Enterobacter hormaechei	G20501629	NIHR_Global_Health_Research_Unit_on_Genomic_Surveillance_of_Antimicrobial_Resistance-sc-5604	ftp.sra.ebi.ac.uk/vol1/fastq/ERR103/031/ERR10376031/ERR10376031_1.fastq.gz;ftp.sra.ebi.ac.uk/vol1/fastq/ERR103/031/ERR10376031/ERR10376031_2.fastq.gz
G20501630	G20501630	PRJEB29739	SAMEA13299055	ERX9907311	ERR10376032	Enterobacter hormaechei	G20501630	NIHR_Global_Health_Research_Unit_on_Genomic_Surveillance_of_Antimicrobial_Resistance-sc-5604	ftp.sra.ebi.ac.uk/vol1/fastq/ERR103/032/ERR10376032/ERR10376032_1.fastq.gz;ftp.sra.ebi.ac.uk/vol1/fastq/ERR103/032/ERR10376032/ERR10376032_2.fastq.gz
G20501631	G20501631	PRJEB29739	SAMEA112125081	ERX9998078	ERR10477735	Enterobacter kobei	G20501631	NIHR_Global_Health_Research_Unit_on_Genomic_Surveillance_of_Antimicrobial_Resistance-sc-5604	ftp.sra.ebi.ac.uk/vol1/fastq/ERR104/035/ERR10477735/ERR10477735_1.fastq.gz;ftp.sra.ebi.ac.uk/vol1/fastq/ERR104/035/ERR10477735/ERR10477735_2.fastq.gz
G20501632	G20501632	PRJEB29739	SAMEA13299057	ERX9907312	ERR10376033	Enterobacter cloacae	G20501632	NIHR_Global_Health_Research_Unit_on_Genomic_Surveillance_of_Antimicrobial_Resistance-sc-5604	ftp.sra.ebi.ac.uk/vol1/fastq/ERR103/033/ERR10376033/ERR10376033_1.fastq.gz;ftp.sra.ebi.ac.uk/vol1/fastq/ERR103/033/ERR10376033/ERR10376033_2.fastq.gz
G20501633	G20501633	PRJEB29739	SAMEA13299058	ERX9907313	ERR10376034	Enterobacter cloacae	G20501633	NIHR_Global_Health_Research_Unit_on_Genomic_Surveillance_of_Antimicrobial_Resistance-sc-5604	ftp.sra.ebi.ac.uk/vol1/fastq/ERR103/034/ERR10376034/ERR10376034_1.fastq.gz;ftp.sra.ebi.ac.uk/vol1/fastq/ERR103/034/ERR10376034/ERR10376034_2.fastq.gz
G20501634	G20501634	PRJEB29739	SAMEA13299061	ERX9907314	ERR10376035	Enterobacter hormaechei	G20501634	NIHR_Global_Health_Research_Unit_on_Genomic_Surveillance_of_Antimicrobial_Resistance-sc-5604	ftp.sra.ebi.ac.uk/vol1/fastq/ERR103/035/ERR10376035/ERR10376035_1.fastq.gz;ftp.sra.ebi.ac.uk/vol1/fastq/ERR103/035/ERR10376035/ERR10376035_2.fastq.gz
G20501635	G20501635	PRJEB29739	SAMEA13410807	ERX9907315	ERR10376036	Enterobacter kobei	G20501635	NIHR_Global_Health_Research_Unit_on_Genomic_Surveillance_of_Antimicrobial_Resistance-sc-5604	ftp.sra.ebi.ac.uk/vol1/fastq/ERR103/036/ERR10376036/ERR10376036_1.fastq.gz;ftp.sra.ebi.ac.uk/vol1/fastq/ERR103/036/ERR10376036/ERR10376036_2.fastq.gz
G20501636	G20501636	PRJEB29739	SAMEA9845088	ERX6796225	ERR7226824	Enterobacter hormaechei	G20501636	NIHR_Global_Health_Research_Unit_on_Genomic_Surveillance_of_Antimicrobial_Resistance-sc-5604	ftp.sra.ebi.ac.uk/vol1/fastq/ERR722/004/ERR7226824/ERR7226824_1.fastq.gz;ftp.sra.ebi.ac.uk/vol1/fastq/ERR722/004/ERR7226824/ERR7226824_2.fastq.gz
G20501642	G20501642	PRJEB29739	SAMEA13299059	ERX9907318	ERR10376039	Enterobacter hormaechei	G20501642	NIHR_Global_Health_Research_Unit_on_Genomic_Surveillance_of_Antimicrobial_Resistance-sc-5604	ftp.sra.ebi.ac.uk/vol1/fastq/ERR103/039/ERR10376039/ERR10376039_1.fastq.gz;ftp.sra.ebi.ac.uk/vol1/fastq/ERR103/039/ERR10376039/ERR10376039_2.fastq.gz
G20501643	G20501643	PRJEB29739	SAMEA13299062	ERX9907319	ERR10376040	Enterobacter hormaechei	G20501643	NIHR_Global_Health_Research_Unit_on_Genomic_Surveillance_of_Antimicrobial_Resistance-sc-5604	ftp.sra.ebi.ac.uk/vol1/fastq/ERR103/040/ERR10376040/ERR10376040_1.fastq.gz;ftp.sra.ebi.ac.uk/vol1/fastq/ERR103/040/ERR10376040/ERR10376040_2.fastq.gz
G20501644	G20501644	PRJEB29739	SAMEA13299064	ERX9907320	ERR10376041	Enterobacter hormaechei	G20501644	NIHR_Global_Health_Research_Unit_on_Genomic_Surveillance_of_Antimicrobial_Resistance-sc-5604	ftp.sra.ebi.ac.uk/vol1/fastq/ERR103/041/ERR10376041/ERR10376041_1.fastq.gz;ftp.sra.ebi.ac.uk/vol1/fastq/ERR103/041/ERR10376041/ERR10376041_2.fastq.gz
G20501645	G20501645	PRJEB29739	SAMEA13299063	ERX9907321	ERR10376042	Enterobacter hormaechei	G20501645	NIHR_Global_Health_Research_Unit_on_Genomic_Surveillance_of_Antimicrobial_Resistance-sc-5604	ftp.sra.ebi.ac.uk/vol1/fastq/ERR103/042/ERR10376042/ERR10376042_1.fastq.gz;ftp.sra.ebi.ac.uk/vol1/fastq/ERR103/042/ERR10376042/ERR10376042_2.fastq.gz
G20501646	G20501646	PRJEB29739	SAMEA13299065	ERX9907322	ERR10376043	Enterobacter hormaechei	G20501646	NIHR_Global_Health_Research_Unit_on_Genomic_Surveillance_of_Antimicrobial_Resistance-sc-5604	ftp.sra.ebi.ac.uk/vol1/fastq/ERR103/043/ERR10376043/ERR10376043_1.fastq.gz;ftp.sra.ebi.ac.uk/vol1/fastq/ERR103/043/ERR10376043/ERR10376043_2.fastq.gz
G20501648	G20501648	PRJEB29739	SAMEA13299067	ERX9907324	ERR10376045	Enterobacter hormaechei	G20501648	NIHR_Global_Health_Research_Unit_on_Genomic_Surveillance_of_Antimicrobial_Resistance-sc-5604	ftp.sra.ebi.ac.uk/vol1/fastq/ERR103/045/ERR10376045/ERR10376045_1.fastq.gz;ftp.sra.ebi.ac.uk/vol1/fastq/ERR103/045/ERR10376045/ERR10376045_2.fastq.gz
G20501649	G20501649	PRJEB29739	SAMEA13299069	ERX9907325	ERR10376046	Enterobacter hormaechei	G20501649	NIHR_Global_Health_Research_Unit_on_Genomic_Surveillance_of_Antimicrobial_Resistance-sc-5604	ftp.sra.ebi.ac.uk/vol1/fastq/ERR103/046/ERR10376046/ERR10376046_1.fastq.gz;ftp.sra.ebi.ac.uk/vol1/fastq/ERR103/046/ERR10376046/ERR10376046_2.fastq.gz
G20501651	G20501651	PRJEB29739	SAMEA13299068	ERX9907316	ERR10376037	Enterobacter hormaechei	G20501651	NIHR_Global_Health_Research_Unit_on_Genomic_Surveillance_of_Antimicrobial_Resistance-sc-5604	ftp.sra.ebi.ac.uk/vol1/fastq/ERR103/037/ERR10376037/ERR10376037_1.fastq.gz;ftp.sra.ebi.ac.uk/vol1/fastq/ERR103/037/ERR10376037/ERR10376037_2.fastq.gz
G20501655	G20501655	PRJEB29739	SAMEA13299071	ERX9907327	ERR10376048	Enterobacter cloacae	G20501655	NIHR_Global_Health_Research_Unit_on_Genomic_Surveillance_of_Antimicrobial_Resistance-sc-5604	ftp.sra.ebi.ac.uk/vol1/fastq/ERR103/048/ERR10376048/ERR10376048_1.fastq.gz;ftp.sra.ebi.ac.uk/vol1/fastq/ERR103/048/ERR10376048/ERR10376048_2.fastq.gz
G20501658	G20501658	PRJEB29739	SAMEA13299073	ERX9907328	ERR10376049	Enterobacter bugandensis	G20501658	NIHR_Global_Health_Research_Unit_on_Genomic_Surveillance_of_Antimicrobial_Resistance-sc-5604	ftp.sra.ebi.ac.uk/vol1/fastq/ERR103/049/ERR10376049/ERR10376049_1.fastq.gz;ftp.sra.ebi.ac.uk/vol1/fastq/ERR103/049/ERR10376049/ERR10376049_2.fastq.gz
G20501659	G20501659	PRJEB29739	SAMEA13299072	ERX9907329	ERR10376050	Enterobacter hormaechei	G20501659	NIHR_Global_Health_Research_Unit_on_Genomic_Surveillance_of_Antimicrobial_Resistance-sc-5604	ftp.sra.ebi.ac.uk/vol1/fastq/ERR103/050/ERR10376050/ERR10376050_1.fastq.gz;ftp.sra.ebi.ac.uk/vol1/fastq/ERR103/050/ERR10376050/ERR10376050_2.fastq.gz
G20500016	G20500016	PRJEB29739	SAMEA7486807	ERX6560338	ERR6938120	Klebsiella aerogenes	G20500016	NIHR_Global_Health_Research_Unit_on_Genomic_Surveillance_of_Antimicrobial_Resistance-sc-5604	ftp.sra.ebi.ac.uk/vol1/fastq/ERR693/000/ERR6938120/ERR6938120_1.fastq.gz;ftp.sra.ebi.ac.uk/vol1/fastq/ERR693/000/ERR6938120/ERR6938120_2.fastq.gz
G20500059	G20500059	PRJEB29739	SAMEA7486836	ERX6560401	ERR6938183	Staphylococcus haemolyticus	G20500059	NIHR_Global_Health_Research_Unit_on_Genomic_Surveillance_of_Antimicrobial_Resistance-sc-5604	ftp.sra.ebi.ac.uk/vol1/fastq/ERR693/003/ERR6938183/ERR6938183_1.fastq.gz;ftp.sra.ebi.ac.uk/vol1/fastq/ERR693/003/ERR6938183/ERR6938183_2.fastq.gz
G20500115	G20500115	PRJEB29739	SAMEA7486893	ERX6560449	ERR6938231	Staphylococcus aureus	G20500115	NIHR_Global_Health_Research_Unit_on_Genomic_Surveillance_of_Antimicrobial_Resistance-sc-5604	ftp.sra.ebi.ac.uk/vol1/fastq/ERR693/001/ERR6938231/ERR6938231_1.fastq.gz;ftp.sra.ebi.ac.uk/vol1/fastq/ERR693/001/ERR6938231/ERR6938231_2.fastq.gz
